# Dissection of insular cortex layer 5 reveals two sublayers with opposing modulatory roles in appetitive behavior

**DOI:** 10.1101/2022.06.15.494020

**Authors:** Makoto Takemoto, Shigeki Kato, Kazuto Kobayashi, Wen-Jie Song

## Abstract

The insular cortex (insula) is known to play a modulatory role in motivated behaviors including feeding and drinking. Previous studies have revealed that the anterior and posterior subregions of the insula have differential subcortical efferents and roles, yet the anatomical and functional heterogeneity among the cortical layers remains poorly understood. Here, we show that layer 5 of the mouse dysgranular insula has two distinct neuronal subpopulations along the entire anterior-posterior axis: the upper layer (L5a) population, expressing NECAB1, projects bilaterally to the lateral and capsular divisions of the central amygdala, and the deeper layer (L5b) population, expressing CTIP2, projects ipsilaterally to the parasubthalamic nucleus and the medial division of the central amygdala. Optogenetically activating L5a and L5b neuronal populations in thirsty mice led to suppressed and facilitated water spout licking, respectively, in a single-spout test. However, the opto-activation induced no avoidance against or preference for the spout paired with the opto-stimulation in a two-spout choice test, indicating no induction of emotional valences by the opto-activation per se. Our results suggest sublayer-specific bidirectional modulatory roles of insula layer 5 in the motivational aspect of appetitive behavior.
