## Supplementary material for "Dissection of insular cortex layer 5 reveals two sublayers with opposing modulatory roles in appetitive behavior": Dataset S1

### Sheet: Dataset S1
Dataset S1. List of datasets and the statistical analyses in main and supplementary figures.
Figure	Experiment	Sample	Dataset	Mean	SD	Comparison	one-way ANOVA	Post hoc Dunnett test (vs. peak)
Fig. 2E(green)	CTB labeling (L5a)	Bregma +1.1	0.145027624, 0.125382263, 0.106951872, 0.100328947, 0.13, 0.085664336	0.115559	0.0217861	Multiple	F = 20.184, num df = 7, denom df = 40, p = 2.75e-11	t = -6.771, p < 0.001
		Bregma +0.8	0.110497238, 0.096330275, 0.080213904, 0.106907895, 0.106, 0.089160839	0.098185	0.0118033			t = -8.632, p < 0.001
		Bregma +0.5	0.099447514, 0.079510703, 0.080213904, 0.090460526, 0.102, 0.083916084	0.0892581	0.00972597			t = -9.588, p < 0.001
		Bregma +0.2	0.109116022, 0.125382263, 0.110516934, 0.103618421, 0.112, 0.108391608	0.111504	0.00736747			t = -7.205, p < 0.001
		Bregma -0.1	0.143646409, 0.168195719, 0.126559715, 0.136513158, 0.156, 0.162587413	0.148917	0.0160636			t = -3.199, p = 0.01555
		Bregma -0.4	0.162983425, 0.165137615, 0.203208556, 0.166118421, 0.176, 0.199300699	0.178791	0.0180086			-
		Bregma -0.7	0.139502762, 0.136085627, 0.16399287, 0.161184211, 0.126, 0.131118881	0.142981	0.0158844			t = -3.835, p = 0.00271
		Bregma -1.0	0.089779006, 0.103975535, 0.128342246, 0.134868421, 0.092, 0.13986014	0.114804	0.0222585			t = -6.852, p < 0.001
Fig. 2E(magenta)	CTB labeling (L5b)	Bregma +1.1	0.163003663,0.184981685,0.168168168,0.195714286,0.240534521	0.19048	0.0308863	Multiple	F = 32.852, num df = 7, denom df = 32, p = 7.223e-13	-
		Bregma +0.8	0.163003663,0.153846154,0.159159159,0.142857143,0.140311804	0.151836	0.00994753			t = -3.897, p = 0.00287
		Bregma +0.5	0.15018315,0.128205128,0.138138138,0.118571429,0.129175947	0.132855	0.0119096			t = -5.811, p < 0.001
		Bregma +0.2	0.142857143,0.13003663,0.132132132,0.148571429,0.126948775	0.136109	0.00918488			t = -5.483, p < 0.001
		Bregma -0.1	0.153846154,0.13003663,0.130630631,0.117142857,0.131403118	0.132612	0.0132496			t = -5.836, p < 0.001
		Bregma -0.4	0.093406593,0.111721612,0.117117117,0.097142857,0.111358575	0.106149	0.010271			t = -8.504, p < 0.001
		Bregma -0.7	0.080586081,0.097069597,0.108108108,0.1,0.082405345	0.0936338	0.0118127			t = -9.766, p < 0.001
		Bregma -1.0	0.053113553,0.064102564,0.046546547,0.08,0.037861915	0.0563249	0.0163387			t = -13.529, p < 0.001
Figure	Experiment	Sample	Dataset	Mean	SEM	Comparison	Shapiro-Wilk normality test	Wilcoxon signed rank test	Paired t-test	Wilcoxon rank sum test	F-test	Welch's t-test	Student's t-test	p value
Fig. 4D	Mean licks (1-spout, L5a, ChR)	LED+	3.875,11.9,4.388888889,2.8,6.052631579,7.125,13.5,6.769230769,9.6,7.5	7.35108	1.09152	Paired	W = 0.77613, p = 0.007426	V = 1, p = 0.003906						p = 0.003906
		LED-	7.294117647,11.77777778,10.95833333,10.4,12.24,15.4,15.47826087,21.61538462,40.33333333,11.3	15.6797	2.99977
Fig. 4D	Mean licks (1-spout, L5a, tdTom)	LED+	14.25,21.5,12.6,6.0625,7.0625,24.25,13.36363636,12	13.8861	2.23115	Paired	W = 0.74495, p = 0.007182	V = 20, p = 0.8438						p = 0.8438
		LED-	13.85714286,17.42857143,27.63636364,6.684210526,7.333333333,19.71428571,10.81818182,13.28571429	14.5947	2.45003
Fig. 4E	Ratio of mean (1-spout, L5a)	ChR	0.53125,1.010377358,0.400506971,0.269230769,0.494496044,0.462662338,0.872191011,0.31316726,0.238016529,0.663716814	0.525562	0.0808549	Unpaired	W = 0.91552, p = 0.3211				F = 0.9557, num df = 9, denom df = 7, p = 0.9268		t = -3.8284, df = 16, p = 0.001481	p = 0.001481
		tdTom	1.028350515,1.233606557,0.455921053,0.906988189,0.963068182,1.230072464,1.235294118,0.903225806	0.994566	0.0924699		W = 0.84562, p = 0.086
Fig. 4F	Longer bouts (1-spout, L5a, ChR)	LED+	0.125,0.6,0.111111111,0,0.210526316,0.25,0.388888889,0.230769231,0.3,0.3	0.25163	0.0522926	Paired	W = 0.95754, p = 0.7575		t = -2.6211, df = 9, p = 0.02776					p = 0.02776
		LED-	0.235294118,0.333333333,0.291666667,0.4,0.4,0.4,0.391304348,0.615384615,0.888888889,0.5	0.445587	0.0594423
Fig. 4F	Longer bouts (1-spout, L5a, tdTom)	LED+	0.5,0.7,0.3,0.1875,0.25,0.625,0.363636364,0.555555556	0.435211	0.0659927	Paired	W = 0.91644, p = 0.4016		t = -0.08527, df = 7, p = 0.9344					p = 0.9344
		LED-	0.285714286,0.571428571,0.636363636,0.157894737,0.222222222,0.571428571,0.363636364,0.714285714	0.440372	0.0737979
Fig. 4G	Top 10 longest bouts (1-spout, L5a)	ChR	0.3,0.6,0.272727273,0.1,0.307692308,0.545454545,0.454545455,0.272727273,0.2,0.4	0.345315	0.0488927	Unpaired	W = 0.964, p = 0.8303				F = 1.6515, num df = 9, denom df = 7, p = 0.521		t = -2.3187, df = 16, p = 0.03397	p = 0.03397
		tdTom	0.454545455,0.636363636,0.3,0.363636364,0.545454545,0.6,0.6,0.5	0.5	0.0425362		W = 0.92608, p = 0.4811
Fig. 4I	Mean licks (1-spout, L5b, ChR)	LED+	18.15384615,14.6,15.72727273,19.9375,13.9,15.45454545,17.6,37.875	19.156	2.76547	Paired	W = 0.9659, p = 0.864		t = 3.8464, df = 7, p = 0.006322					p = 0.006322
		LED-	5.466666667,6.75,5.923076923,4.470588235,12.85714286,6.272727273,18.27272727,17.71428571	9.7159	2.01631
Fig. 4I	Mean licks (1-spout, L5b, tdTom)	LED+	12.55555556,21.44444444,14.09090909,15.64705882,15.90909091,17.375,13.25,13.91666667	15.5236	1.0112	Paired	W = 0.84113, p = 0.07737		t = 1.1226, df = 7, p = 0.2986					p = 0.2986
		LED-	7,18.42857143,10.15384615,11.22727273,18.91666667,10.77272727,16.30769231,17.76923077	13.822	1.60891
Fig. 4J	Ratio of mean (1-spout, L5b)	ChR	3.320825516,2.162962963,2.655253837,4.459703947,1.081111111,2.463768116,0.96318408,2.138104839	2.40561	0.402846	Unpaired	W = 0.94567, p = 0.6676				F = 8.6942, num df = 7, denom df = 7, p = 0.01066	t = 2.7789, df = 8.5892, p = 0.0224		p = 0.0224
		tdTom	1.793650794,1.163652024,1.387741047,1.393665158,0.841009211,1.612869198,0.8125,0.783189033	1.22353	0.136623		W = 0.90754, p = 0.3371
Fig. 4K	Longer bouts (1-spout, L5b, ChR)	LED+	0.538461538,0.4,0.727272727,0.5,0.4,0.272727273,0.5,0.625	0.495433	0.0500434	Paired	W = 0.95425, p = 0.7539		t = -3.5344, df = 7, p = 0.009541					p = 0.009541
		LED-	0.2,0.125,0.153846154,0.058823529,0.428571429,0.181818182,0.454545455,0.285714286	0.23604	0.0503578
Fig. 4K	Longer bouts (1-spout, L5b, tdTom)	LED+	0.388888889,0.666666667,0.545454545,0.294117647,0.545454545,0.3125,0.5,0.5	0.469135	0.0451542	Paired	W = 0.84882, p = 0.09268		t = -1.7769, df = 7, p = 0.1188					p = 0.1188
		LED-	0.217391304,0.428571429,0.307692308,0.318181818,0.583333333,0.363636364,0.461538462,0.461538462	0.392735	0.0404136
Fig. 4L	Top 10 longest bouts (1-spout, L5b)	ChR	0.7,0.615384615,0.8,0.8,0.5,0.8,0.5,0.6	0.664423	0.0457154	Unpaired	W = 0.85436, p = 0.1054				F = 3.3888, num df = 7, denom df = 7, p = 0.1297		t = 2.5707, df = 14, p = 0.02221	p = 0.02221
		tdTom	0.6,0.6,0.6,0.5,0.545454545,0.5,0.5,0.4	0.530682	0.0248334		W = 0.86383, p = 0.1311
Suppl Fig. 4B	c-Fos+ cells (L5a)	LED+	17,34,33,15,18,20,11,72,30,40	29	5.65489	Paired	W = 0.90186, p = 0.2296		t = 7.1857, df = 9, p = 5.162e-05					p = 5.162e-05
		LED-	0,5,11,4,0,4,0,35,17,9	8.5	3.41646
Suppl Fig. 4D	c-Fos+ cells (L5b)	LED+	53,60,108,117,69,121,101,84	89.125	9.33013	Paired	W = 0.89936, p = 0.2852		t = 8.5871, df = 7, p = 5.784e-05					p = 5.784e-05
		LED-	10,19,23,47,26,26,44,5	25	5.19615
Suppl Fig. 4E(left)	Max licks (1-spout, L5a, ChR)	LED+	12,20,15,6,21,19,34,15,29,19	19	2.53859	Paired	W = 0.95485, p = 0.7259		t = -4.8326, df = 9, p = 0.0009305					p = 0.0009305
		LED-	21,44,73,30,48,44,73,61,100,21	51.5	8.03776
Suppl Fig. 4E(left)	Max licks (1-spout, L5a, tdTom)	LED+	53,71,64,37,25,75,39,22	48.25	7.25246	Paired	W = 0.93368, p = 0.5502		t = -0.64609, df = 7, p = 0.5388					p = 0.5388
		LED-	64,59,90,32,37,67,38,22	51.125	7.99204
Suppl Fig. 4E(right)	Ratio of max (1-spout, L5a)	ChR	0.571428571,0.454545455,0.205479452,0.2,0.4375,0.431818182,0.465753425,0.245901639,0.29,0.904761905	0.420719	0.0669396	Unpaired	W = 0.86984, p = 0.09954				F = 1.0848, num df = 9, denom df = 7, p = 0.9359		t = -5.5161, df = 16, p = 4.695e-05	p = 4.695e-05
		tdTom	0.828125,1.203389831,0.711111111,1.15625,0.675675676,1.119402985,1.026315789,1	0.965034	0.0718548		W = 0.90874, p = 0.3453
Suppl Fig. 4F(left)	Max licks (1-spout, L5b, ChR)	LED+	48,52,43,59,51,61,70,134	64.75	10.3298	Paired	W = 0.91197, p = 0.3681		t = 3.9539, df = 7, p = 0.005504					p = 0.005504
		LED-	19,22,14,11,34,31,73,58	32.75	7.78219
Suppl Fig. 4F(left)	Max licks (1-spout, L5b, tdTom)	LED+	76,70,35,100,54,56,34,45	58.75	7.92994	Paired	W = 0.89529, p = 0.2619		t = 0.13675, df = 7, p = 0.8951					p = 0.8951
		LED-	37,77,52,46,74,43,50,79	57.25	5.92136
Suppl Fig. 4F(right)	Ratio of max (1-spout, L5b)	ChR	2.526315789,2.363636364,3.071428571,5.363636364,1.5,1.967741935,0.95890411,2.310344828	2.50775	0.467516	Unpaired	W = 0.86987, p = 0.1503			W = 57, p = 0.006993				p = 0.006993
		tdTom	2.054054054,0.909090909,0.673076923,2.173913043,0.72972973,1.302325581,0.68,0.569620253	1.13648	0.227851		W = 0.80161, p = 0.02978
Fig. 5B(left)	Spout choice (L5a, ChR)	LED+	36,34,42,67,34,41	42.3333	5.12944	Paired	W = 0.63342, p = 0.001138	V = 14, p = 0.5625						p = 0.5625
		LED-	75,35,35,58,26,33	43.6667	7.66667
Fig. 5B(left)	Spout choice (L5a, tdTom)	LED+	48,29,19,43,64,68,29,28	41	6.34147	Paired	W = 0.83308, p = 0.0639		t = -0.28963, df = 7, p = 0.7805					p = 0.7805
		LED-	53,37,26,33,53,70,33,29	41.75	5.4075
Fig. 5B(right)	Spout change (L5a, ChR)	Changed	18,14,19,29,15,12	17.8333	2.46869	Paired	W = 0.84951, p = 0.156		t = -2.2857, df = 5, p = 0.07103					p = 0.07103
		Unchanged	18,18,22,36,17,28	23.1667	3.05959
Fig. 5B(right)	Spout change (L5a, tdTom)	Changed	21,15,11,19,29,40,15,12	20.25	3.47825	Paired	W = 0.87892, p = 0.1839		t = 0.2139, df = 7, p = 0.8367					p = 0.8367
		Unchanged	27,14,7,23,34,26,12,15	19.75	3.22795
Fig. 5C(left)	Ratio of mean (2-spout, L5a)	ChR	0.47554672,0.542318897,0.517824844,0.46303135,0.276436782,0.564180753	0.473223	0.0423757	Unpaired	W = 0.82643, p = 0.1002				F = 0.064893, num df = 5, denom df = 7, p = 0.008283	t = -3.6514, df = 8.178, p = 0.006242		p = 0.006242
		tdTom	0.958570268,1.837774391,1.008113432,0.821990599,1.219602685,1.100599868,0.422572677,0.802997353	1.02153	0.144061		W = 0.93, p = 0.5161
Fig. 5C(right)	Top 10 longest bouts (2-spout, L5a)	ChR	0.1,0.333333333,0.318181818,0.35,0.4,0.476190476	0.329618	0.0515498	Unpaired	W = 0.88966, p = 0.3164				F = 3.5863, num df = 5, denom df = 7, p = 0.126		t = -3.1394, df = 12, p = 0.008542	p = 0.008542
		tdTom	0.545454545,0.5,0.45,0.48,0.571428571,0.55,0.363636364,0.48	0.492565	0.023574		W = 0.92807, p = 0.4987
Fig. 5D(left)	Spout choice (L5b, ChR)	LED+	47,29,62,55,32,36,26,32	39.875	4.66536	Paired	W = 0.95106, p = 0.722		t = 2.8584, df = 7, p = 0.02439					p = 0.02439
		LED-	34,24,39,47,22,43,21,20	31.25	3.83476
Fig. 5D(left)	Spout choice (L5b, tdTom)	LED+	36,41,39,53,40,34,85,39	45.875	5.93548	Paired	W = 0.84923, p = 0.09357		t = -0.11844, df = 7, p = 0.909					p = 0.909
		LED-	31,38,44,50,35,37,83,51	46.125	5.83229
Fig. 5D(right)	Spout change (L5b, ChR)	Changed	15,14,11,24,12,17,14,11	14.75	1.5089	Paired	W = 0.80004, p = 0.02865	V = 1.5, p = 0.04688						p = 0.04688
		Unchanged	32,14,50,31,19,19,12,19	24.5	4.4441
Fig. 5D(right)	Spout change (L5b, tdTom)	Changed	19,24,23,25,23,21,35,17	23.375	1.90804	Paired	W = 0.85415, p = 0.1049		t = 0.61118, df = 7, p = 0.5604					p = 0.5604
		Unchanged	16,16,16,26,17,13,48,22	21.75	4.02115
Fig. 5E(left)	Ratio of mean (2-spout, L5b)	ChR	1.916481423,1.593869732,0.897054698,1.98812616,2.241536458,2.261326861,2.152390852,1.421957672	1.80909	0.168023	Unpaired	W = 0.89053, p = 0.2367				F = 1.9705, num df = 7, denom df = 7, p = 0.3908		t = 4.0671, df = 14, p = 0.001154	p = 0.001154
		tdTom	1.019897557,1.403236836,1.019199802,1.233035419,0.811594203,0.337423606,1.208098495,0.727959698	0.970056	0.119695		W = 0.95233, p = 0.7347
Fig. 5E(right)	Top 10 longest bouts (2-spout, L5b)	ChR	0.714285714,0.65,0.695652174,0.666666667,0.714285714,0.65,0.65,0.7	0.680111	0.0102415	Unpaired	W = 0.82527, p = 0.053				F = 0.050521, num df = 7, denom df = 7, p = 0.0008261	t = 4.3845, df = 7.7055, p = 0.002555		p = 0.002555
		tdTom	0.619047619,0.619047619,0.45,0.523809524,0.45,0.272727273,0.55,0.318181818	0.475352	0.0455643		W = 0.91629, p = 0.4005
Fig. 5G(left)	Spout choice (No water, ChR)	LED+	12,5,12,59,8,12,11,2	15.125	6.40434	Paired	W = 0.76945, p = 0.01337	V = 22, p = 0.6406						p = 0.6406
		LED-	8,13,6,22,10,17,4,5	10.625	2.23557
Fig. 5G(left)	Spout choice (No water, tdTom)	LED+	4,5,6,11,6,17,28,4	10.125	2.99665	Paired	W = 0.7876, p = 0.02106	V = 8.5, p = 0.4219						p = 0.4219
		LED-	5,5,8,10,10,8,30,7	10.375	2.8843
Fig. 5G(right)	Spout change (No water, ChR)	Changed	7,4,3,16,4,6,3,2	5.625	1.59169	Paired	W = 0.68463, p = 0.001508	V = 10, p = 0.5312						p = 0.5312
		Unchanged	4,1,8,42,4,5,7,0	8.875	4.82715
Fig. 5G(right)	Spout change (No water, tdTom)	Changed	2,2,4,5,4,4,15,1	4.625	1.55767	Paired	W = 0.78869, p = 0.02164	V = 12, p = 0.875						p = 0.875
		Unchanged	2,3,2,5,1,13,12,2	5	1.69031
Fig. 5H(left)	Ratio of mean (No water)	ChR	1.403508772,0.78,0.846153846,2.20377071,1.273584906,0.770467836,3.555555556,0.625	1.43226	0.353256	Unpaired	W = 0.7969, p = 0.02651			W = 30, p = 0.8785				p = 0.8785
		tdTom	0.972222222,0.558823529,1.641025641,0.813397129,1.206896552,1.31372549,1.328571429,2.625	1.30746	0.222595		W = 0.90013, p = 0.2897
Fig. 5H(right)	Total licks (No water)	ChR	2.105263158,0.3,1.692307692,5.91011236,1.018867925,0.543859649,9.777777778,0.25	2.69977	1.20272	Unpaired	W = 0.76087, p = 0.01076			W = 34, p = 0.8785				p = 0.8785
		tdTom	0.777777778,0.558823529,1.230769231,0.894736842,0.724137931,2.791666667,1.24,1.5	1.21474	0.251184		W = 0.81443, p = 0.04076
Suppl Fig. 5A(left)	Spout choice (Qui, all bouts)	Qui	14,9,11,6,6,7	8.83333	1.30171	Paired	W = 0.95362, p = 0.7695		t = -11.819, df = 5, p = 7.632e-05					p = 7.632e-05
		Wat	32,32,28,26,18,28	27.3333	2.10819
Suppl Fig. 5A(left)	Spout choice (Suc, all bouts)	Suc	39,19,27,29,36,66	36	6.65332	Paired	W = 0.80301, p = 0.06255		t = 1.961, df = 5, p = 0.1072					p = 0.1072
		Wat	39,19,14,22,24,25	23.8333	3.43915
Suppl Fig. 5A(left)	Spout choice (Wat, all bouts)	Wat-A	22,29,24,12,22,20	21.5	2.27669	Paired	W = 0.9859, p = 0.9769		t = -0.39091, df = 5, p = 0.712					p = 0.712
		Wat-B	26,24,12,30,20,27	23.1667	2.613
Suppl Fig. 5A(right)	Spout choice (Qui, half bouts)	Qui	8,3,4,1,2,4	3.66667	0.988826	Paired	W = 0.88944, p = 0.3153		t = -8.526, df = 5, p = 0.0003653					p = 0.0003653
		Wat	15,17,15,15,10,13	14.1667	0.980363
Suppl Fig. 5A(right)	Spout choice (Suc, half bouts)	Suc	25,14,15,15,23,37	21.5	3.63089	Paired	W = 0.85553, p = 0.1744		t = 3.8633, df = 5, p = 0.01184					p = 0.01184
		Wat	14,5,5,10,7,8	8.16667	1.4004
Suppl Fig. 5A(right)	Spout choice (Wat, half bouts)	Wat-A	11,15,12,6,12,8	10.6667	1.30809	Paired	W = 0.90941, p = 0.4325		t = -0.33041, df = 5, p = 0.7545					p = 0.7545
		Wat-B	13,11,6,15,9,15	11.5	1.45488
Suppl Fig. 5B	Spout change (Qui)	Changed	9,7,6,5,3,5	5.83333	0.833333	Paired	W = 0.91238, p = 0.4522		t = 3.576, df = 5, p = 0.01594					p = 0.01594
		Unchanged	5,2,5,1,3,2	3	0.68313
Suppl Fig. 5B	Spout change (Suc)	Changed	17,6,7,14,12,14	11.6667	1.76383	Paired	W = 0.78065, p = 0.03909	V = 0, p = 0.03125						p = 0.03125
		Unchanged	21,12,19,15,23,52	23.6667	5.89727
Suppl Fig. 5B	Spout change (Wat)	Changed	9,12,7,9,12,10	9.83333	0.792324	Paired	W = 0.98798, p = 0.9837		t = -0.7918, df = 5, p = 0.4644					p = 0.4644
		Unchanged	13,17,17,3,10,10	11.6667	2.1551
Suppl Fig. 5C	Mean licks (2-spout, L5a, ChR)	LED+	3.066666667,4.08245614,6.120689655,6.391560799,5.153571429,5.461352657	5.04605	0.516261	Paired	W = 0.80717, p = 0.06811		t = 3.9877, df = 5, p = 0.01045					p = 0.01045
		LED-	6.448717949,7.527777778,11.82,13.8037323,18.64285714,9.680147059	11.3205	1.83342
Suppl Fig. 5C	Mean licks (2-spout, L5a, tdTom)	LED+	6.145833333,14.65931373,13.94886364,4.352813853,4.593333333,6.959649123,2.926315789,6.428205128	7.50179	1.55489	Paired	W = 0.87129, p = 0.1552		t = -0.17113, df = 7, p = 0.869					p = 0.869
		LED-	6.411458333,7.976666667,13.83660131,5.295454545,3.76625387,6.323505324,6.925,8.005263158	7.31753	1.0528
Suppl Fig. 5D(left)	Max licks (2-spout, L5a, ChR)	LED+	13.5,9,26,32.5,21,22	20.6667	3.45366	Paired	W = 0.72052, p = 0.0101	V = 21, p = 0.03125						p = 0.03125
		LED-	34,29,39.5,52.5,87.5,51.5	49	8.59457
Suppl Fig. 5D(left)	Max licks (2-spout, L5a, tdTom)	LED+	52.5,83,43.5,21.5,24.5,42,10.5,23.5	37.625	8.12994	Paired	W = 0.8776, p = 0.1786		t = -0.69876, df = 7, p = 0.5072					p = 0.5072
		LED-	49.5,28,54,17.5,12,28,30.5,35.5	31.875	5.08302
Suppl Fig. 5D(right)	Ratio of max (2-spout, L5a)	ChR	0.397058824,0.310344828,0.658227848,0.619047619,0.24,0.427184466	0.441977	0.0679403	Unpaired	W = 0.92669, p = 0.5548				F = 0.038914, num df = 5, denom df = 7, p = 0.002489	t = -2.8894, df = 7.7162, p = 0.02101		p = 0.02101
		tdTom	1.060606061,2.964285714,0.805555556,1.228571429,2.041666667,1.5,0.344262295,0.661971831	1.32586	0.298268		W = 0.93024, p = 0.5182
Suppl Fig. 5E	Longer bouts (2-spout, L5a, ChR)	LED+	0.027777778,0.058823529,0.119047619,0.223880597,0.205882353,0.146341463	0.130292	0.0318714	Paired	W = 0.92172, p = 0.5178		t = 6.5669, df = 5, p = 0.001228					p = 0.001228
		LED-	0.2,0.257142857,0.4,0.448275862,0.423076923,0.212121212	0.323436	0.0459701
Suppl Fig. 5E	Longer bouts (2-spout, L5a, tdTom)	LED+	0.083333333,0.310344828,0.526315789,0.046511628,0.078125,0.176470588,0.034482759,0.142857143	0.174805	0.0592841	Paired	W = 0.96363, p = 0.8439		t = 1.2341, df = 7, p = 0.257					p = 0.257
		LED-	0.113207547,0.216216216,0.538461538,0.121212121,0.056603774,0.185714286,0.151515152,0.275862069	0.207349	0.0529488
Suppl Fig. 5F	Mean licks (2-spout, L5b, ChR)	LED+	7.553191489,10.75862069,5.290322581,12.43636364,19.5625,10.83333333,18.96153846,13.4375	12.3542	1.76576	Paired	W = 0.93605, p = 0.5727		t = -4.2158, df = 7, p = 0.003957					p = 0.003957
		LED-	3.941176471,6.75,5.897435897,6.255319149,8.727272727,4.790697674,8.80952381,9.45	6.82768	0.708279
Suppl Fig. 5F	Mean licks (2-spout, L5b, tdTom)	LED+	13.91666667,11.85365854,14.38461538,8.433962264,8,5.617647059,6.258823529,5.666666667	9.26651	1.28264	Paired	W = 0.79724, p = 0.02674	V = 19, p = 0.9453						p = 0.9453
		LED-	13.64516129,8.447368421,14.11363636,6.84,9.857142857,16.64864865,5.180722892,7.784313725	10.3146	1.42787
Suppl Fig. 5G(left)	Max licks (2-spout, L5b, ChR)	LED+	38,45,25,68.5,80.5,47.5,77.5,52.5	54.3125	6.92623	Paired	W = 0.93779, p = 0.5895		t = -4.4915, df = 7, p = 0.002827					p = 0.002827
		LED-	18,43.5,12,26.5,38.5,24,27.5,33	27.875	3.65932
Suppl Fig. 5G(left)	Max licks (2-spout, L5b, tdTom)	LED+	37,99,100.5,54,41.5,26,53.5,20	53.9375	10.8337	Paired	W = 0.946, p = 0.6709		t = 0.068681, df = 7, p = 0.9472					p = 0.9472
		LED-	61,50,84.5,27,42.5,78.5,31.5,63.5	54.8125	7.37753
Suppl Fig. 5G(right)	Ratio of max (2-spout, L5b)	ChR	2.111111111,1.034482759,2.083333333,2.58490566,2.090909091,1.979166667,2.818181818,1.590909091	2.03662	0.194953	Unpaired	W = 0.94364, p = 0.6472				F = 0.62498, num df = 7, denom df = 7, p = 0.5502		t = 2.8614, df = 14, p = 0.01256	p = 0.01256
		tdTom	0.606557377,1.98,1.189349112,2,0.976470588,0.331210191,1.698412698,0.31496063	1.13712	0.246603		W = 0.89341, p = 0.2517
Suppl Fig. 5H	Longer bouts (2-spout, L5b, ChR)	LED+	0.234042553,0.413793103,0.161290323,0.345454545,0.40625,0.305555556,0.5,0.34375	0.338767	0.0377531	Paired	W = 0.95002, p = 0.7115		t = -4.2654, df = 7, p = 0.003722					p = 0.003722
		LED-	0.088235294,0.125,0.179487179,0.212765957,0.227272727,0.11627907,0.333333333,0.3	0.197797	0.0311081
Suppl Fig. 5H	Longer bouts (2-spout, L5b, tdTom)	LED+	0.527777778,0.292682927,0.256410256,0.226415094,0.225,0.176470588,0.129411765,0.128205128	0.245297	0.0452789	Paired	W = 0.97714, p = 0.9474		t = 0.0042184, df = 7, p = 0.9968					p = 0.9968
		LED-	0.258064516,0.184210526,0.340909091,0.16,0.257142857,0.459459459,0.108433735,0.196078431	0.245537	0.039522
